# Identification of NLR-associated amyloid signaling motifs in filamentous bacteria

**DOI:** 10.1101/2020.01.06.895854

**Authors:** Witold Dyrka, Virginie Coustou, Asen Daskalov, Alons Lends, Thierry Bardin, Mélanie Berbon, Brice Kauffmann, Corinne Blancard, Bénédicte Salin, Antoine Loquet, Sven J. Saupe

## Abstract

NLRs (Nod-like receptors) are intracellular receptors regulating immunity, symbiosis, non-self recognition and programmed cell death in animals, plants and fungi. Several fungal NLRs employ amyloid signaling motifs to activate downstream cell-death inducing proteins. Herein, we identify in Archaea and Bacteria, short sequence motifs that occur in the same genomic context as fungal amyloid signaling motifs. We identify 10 families of bacterial amyloid signaling sequences (we term BASS), one of which (BASS3) is related to mammalian RHIM and fungal PP amyloid motifs. We find that BASS motifs occur specifically in bacteria forming multicellular structures (mainly in *Actinobacteria* and *Cyanobacteria*). We analyze experimentally a subset of these motifs and find that they behave as prion forming domains when expressed in a fungal model. All tested bacterial motifs also formed fibrils *in vitro.* We analyze by solid-state NMR and X-ray diffraction, the amyloid state of a protein from *Streptomyces coelicolor* bearing the most common BASS1 motif and find that it forms highly ordered non-polymorphic amyloid fibrils. This work expands the paradigm of amyloid signaling to prokaryotes and underlies its relation to multicellularity.
