## supplemental table 3 for "Identification of NLR-associated amyloid signaling motifs in filamentous bacteria"

### Sheet: Feuil1
dataset	A	D	E	F	G	I	K	L	N	Q	P	R	S	T	V
SwissProt	1	1	1	1	1	1	1	1	1	1	1	1	1	1	1
BASS1	1.57747	1.35554	1.04962	0.224237	1.84999	0.983804	0.0237076	0.131014	0.347486	2.43368	0.0107093	1.7912	1.09441	0.733129	0.746488
BASS2	0.75448	1.01143	0.153014	1.06744	2.46988	1.1706	0.0890049	0.311029	1.44535	1.66547	0.555772	0.837263	1.01937	1.09196	2.21605
BASS3	0.711746	1.26293	0.161192	1.73952	2.07561	1.00706	0.241551	0.169671	3.49701	2.20079	0.415489	0.516354	0.258583	1.72473	1.16057
BASS4	0.592929	1.67908	0.728178	0.347406	1.54768	1.77156	1.14886	0.88156	2.4873	1.79883	0.0425507	0.201697	0.81321	0.942677	1.45902
BASS5	1.37653	0.746197	0.455803	1.00584	2.09826	1.98312	1.76564	0.278974	2.06694	1.53576	0.852146	0.0425487	0.346967	0.759854	1.33783
BASS6	2.17466	1.00707	0.406922	0.182349	2.51587	1.42776	0.128532	0.028374	0.774038	0.531144	0.270907	0.701461	1.30457	2.2075	1.55844
BASS7	0.0722756	0.406197	0.840235	1.79933	1.89381	2.48153	1.37259	0.0913977	4.9449	1.04916	0.428386	0.117423	0.412749	1.69372	0.389331
BASS8	0.0713012	1.94774	1.00523	0.577488	1.36275	1.91947	0.262705	0.106354	4.017	1.82551	0.426583	1.98336	0.510462	0.510113	0.171497
BASS9	0.956219	1.27209	0.408147	0.30874	2.14401	1.3823	0.957162	0.149577	2.64375	2.25415	0	0.303739	0.694852	1.51568	0.876434
BASS10	1.35354	1.11416	0.903913	0.107945	0.919378	1.61881	1.33391	0.362694	2.11934	1.81466	0	0	1.24622	1.27726	1.67638
BASS-all	1.12202	1.18486	0.575766	0.711825	2.07358	1.28192	0.365839	0.235488	1.59801	1.88575	0.29107	0.966609	0.895526	1.12895	1.31898
HRAM	1.09613	0.940278	0.535392	0.673195	1.77379	1.14862	0.792158	0.33211	2.04896	1.17327	0.164087	0.912794	1.31909	1.32711	1.39316
Ses_B (PP)	0.784306	0.260794	0.210895	1.25988	2.37359	0.790696	0.221757	0.437581	3.57855	1.27568	0.604478	0.162023	1.93823	1.48722	0.841454
NACHT_sigma	0.602669	0.406298	0.124917	2.42787	2.72031	0.437115	0.234972	0.168291	3.6173	1.50691	0.939558	0.281391	1.69745	1.46355	0.53675
beta-solenoid repeats	0.857772	1.07575	0.642675	0.847541	1.62914	1.30412	0.786186	0.676811	1.73859	0.584171	0.775242	0.56041	1.11712	1.4109	1.29364
amyloidogenic peptides	0.72654	0.388023	0.74593	2.0269	0.913392	2.05682	0.56582	0.803503	1.70404	1.06794	0.227769	0.227959	1.05664	1.20912	1.64545
disordered proteins	0.974044	1.22011	1.26675	0.627653	1.17768	0.559368	1.36544	0.623837	1.06854	1.10991	1.67475	1.0017	1.3141	1.0351	0.673982
